# Venetoclax Resistance Creates Canonical Pyroptosis Vulnerability in AML

**DOI:** 10.64898/2026.10.14.759155

**Authors:** Qiuxia Wang, Shaohua Xu, Jizhen Cai, Qian Peng, Shuting Cao, Yanyan Zhang, Pengfei Lu, Xu Guo, Luzheng Liu, Wenna Fu, Song Shao, Jiazhuo Zhu, Bowen Qing, Hongli Li, Kang Liu, Kaibo Zhu, Hui Yang, Xinyu Yang, Ganqian Zhu

## Abstract

Venetoclax has transformed acute myeloid leukemia (AML) therapy, yet resistance is almost inevitable. Its diverse, often difficult-to-target drivers frequently converge on monocytic differentiation, a state that survives on MCL1 rather than BCL2. Here, we show that the very cells that escape BCL2 inhibition retain the canonical pyroptosis machinery of normal monocytes. Across 15 bulk and 4 single-cell cohorts, the canonical pyroptosis program was enriched in monocytic AML and monocytic leukemia stem cells, correlated with venetoclax resistance, and associated with inferior survival specifically after venetoclax-based therapy. In 24 cell lines and 142 patient specimens, both DPP8/9 inhibition by Val-boroPro and NLRP3 activation by lipopolysaccharide (LPS) plus nigericin preferentially killed monocytic AML cells through GSDMD-mediated pyroptosis, largely sparing non-monocytic AML and lymphoid leukemias. Venetoclax preferentially depleted primitive AML blasts but enriched a monocytic residuum vulnerable to canonical pyroptosis; combining venetoclax with Val-boroPro achieved deeper *ex vivo* clearance than either agent alone. In venetoclax-resistant xenografts, Val-boroPro suppressed leukemia progression, and adding venetoclax further reduced leukemia burden and prolonged survival beyond either monotherapy. Thus, venetoclax resistance itself exposes an alternative, druggable cell-death program that can be therapeutically exploited to overcome this resistance.

**Key Points:**

1. Monocytic AML retains canonical pyroptosis program, creating a targetable vulnerability linked to venetoclax resistance.
2. Venetoclax enriches Val-boroPro-sensitive monocytic residual cells; their combination achieves deeper clearance and prolongs survival.
