## Supplemental Table 1 for "Venetoclax Resistance Creates Canonical Pyroptosis Vulnerability in AML"

### Sheet: Sheet1
Supplemental Table 1. Publicly available datasets analyzed in this study.
	Data accession number	Platform	Description	First author and year	Name publication	Journal	DOI
Microarray	GSE12417	GPL96, Affymetrix Human Genome U133A Array	162 AML samples with FAB subtype	Metzeler2008	An 86-probe-set gene-expression signature predicts survival in cytogenetically normal acute myeloid leukemia	Blood	10.1182/blood-2008-02-134411
	GSE12417	GPL570, Affymetrix Human Genome U133 Plus 2.0 Array	78 AML samples with FAB subtype	Metzeler2008	An 86-probe-set gene-expression signature predicts survival in cytogenetically normal acute myeloid leukemia	Blood	10.1182/blood-2008-02-134411
	GSE37642	GPL96, Affymetrix Human Genome U133A Array	402 AML samples with FAB subtype	Herold2018	A 29-gene and cytogenetic score for the prediction of resistance to induction treatment in acute myeloid leukemia	Haematologica	10.3324/haematol.2017.178442
	GSE37642	GPL570, Affymetrix Human Genome U133 Plus 2.0 Array	136 AML samples with FAB subtype	Herold2018	A 29-gene and cytogenetic score for the prediction of resistance to induction treatment in acute myeloid leukemia	Haematologica	10.3324/haematol.2017.178442
	GSE10358	GPL570, Affymetrix Human Genome U133 Plus 2.0 Array	302 AML samples with FAB subtype	Tomasson2008	Somatic mutations and germline sequence variants in the expressed tyrosine kinase genes of patients with de novo acute myeloid leukemia	Blood	10.1182/blood-2007-09-113027
	GSE14468	GPL570, Affymetrix Human Genome U133 Plus 2.0 Array	435 AML samples with FAB subtype	Wouters2009	Double CEBPA mutations, but not single CEBPA mutations, define a subgroup of acute myeloid leukemia with a distinctive gene expression profile that is uniquely associated with a favorable outcome	Blood	10.1182/blood-2008-09-179895
	HOVON(E-MTAB-3444)	GPL570, Affymetrix Human Genome U133 Plus 2.0 Array	582 AML samples with FAB subtype	Valk2004	Prognostically useful gene-expression profiles in acute myeloid leukemia	N Engl J Med	10.1056/NEJMoa040465
Bulk RNA-seq	TCGA	Illumina HiSeq	10,495 pan-cancer tumor samples, including 151 cases of AML, among which 149 AML samples have FAB subtype.	Weinstein2013	The Cancer Genome Atlas Pan-Cancer analysis project	Nat Genet	10.1038/ng.2764
	CCLE	Illumina HiSeq 2000 or HiSeq 2500	1,236 cancer cell lines	Ghandi2019	Next-generation characterization of the Cancer Cell Line Encyclopedia	Nature	10.1038/s41586-019-1186-3
	BeatAML	Illumina HiSeq 2500	594 AML samples with FAB subtype, AUC, or OS information (Chemotherapy- or VEN-based therapy).Among them, 325 samples have FAB subtype, 367 samples have AUC information, 446 samples have OS information from only Chemotherapy-based therapy, and 26 samples have OS information from VEN-based therapy.	Bottomly2022	Integrative analysis of drug response and clinical outcome in acute myeloid leukemia	Cancer Cell	10.1016/j.ccell.2022.07.002
	TARGET-AML	Illumina HiSeq 2500	838 AML samples with FAB subtype or OS information (Chemotherapy-based therapy). Among them, 780 samples have FAB subtype, and 310 samples have OS information from only Chemotherapy-based therapy.	Bolouri2018	The molecular landscape of pediatric acute myeloid leukemia reveals recurrent structural alterations and age-specific mutational interactions	Nat Med	10.1038/nm.4439
	FIMM	Illumina HiSeq 2000	140 AML samples with FAB subtype or sDSS information. Among them, 99 samples have FAB subtype, and 97 samples have sDSS information.	Malani2022	Implementing a Functional Precision Medicine Tumor Board for Acute Myeloid Leukemia	Cancer Discov	10.1158/2159-8290.CD-21-0410
	Leucegene(GSE232129)	Illumina HiSeq 2000	242 AML samples with FAB subtype	Métois2025	IL1RAP is an immunotherapeutic target for normal karyotype triple-mutated acute myeloid leukemia	Biomark Res	10.1186/s40364-025-00769-z
	GSE146173	Illumina HiSeq 1500	225 AML samples with FAB subtype	Bamopoulos2020	Clinical presentation and differential splicing of SRSF2, U2AF1 and SF3B1 mutations in patients with acute myeloid leukemia	Leukemia	10.1038/s41375-020-0839-4
	GSE165656	Illumina HiSeq 4000	79 AML samples with FAB subtype	Abbas2021	Decoupling Lineage-Associated Genes in Acute Myeloid Leukemia Reveals Inflammatory and Metabolic Signatures Associated With Outcomes	Front Oncol	10.3389/fonc.2021.705627
	GSE132511	Illumina HiSeq 2500	12 LSC samples - 7 p-LSC samples (ROSlow LSCs of prim-AML samples) - 5 m-LSC samples (ROSlow LSCs of mono-AML samples)	Pei2020	Monocytic Subclones Confer Resistance to Venetoclax-Based Therapy in Patients with Acute Myeloid Leukemia	Cancer Discov	10.1158/2159-8290.CD-19-0710
scRNA-seq	GSE232559	10x Genomics Chromium Single Cell 3′ Gene Expression platform	27 samples of 25 AML patients, 32,319 cells - 24 diagnostic AML samples, 28,728 cells - 1 relapse AML sample, 1,197 cells - 2 AML samples lacked available clinical information, 2,394 cells	Pei2023	A Novel Type of Monocytic Leukemia Stem Cell Revealed by the Clinical Use of Venetoclax-Based Therapy	Cancer Discov	10.1158/2159-8290.CD-22-1297
	GSE185381	10x Genomics Chromium Single Cell 3′ Gene Expression platform	10 healthy samples and 42 AML diagnostic samples, 168,024 cells - 10 adult healthy samples, 45,271 cells - 20 adult AML samples, 68,465 cells - 22 pediatric AML samples, 54,288 cells	Lasry2023	An inflammatory state remodels the immune microenvironment and improves risk stratification in acute myeloid leukemia	Nat Cancer	10.1038/s43018-022-00480-0
	GSE235063	10x Genomics Chromium Single Cell 3′ Gene Expression platform	75 pediatric AML samples, 287,234 cells - 27 diagnostic AML samples, 131,864 cells - 24 remission AML samples, 60,024 cells - 24 relapse AML samples, 95,346 cells	Lambo2023	A longitudinal single-cell atlas of treatment response in pediatric AML	Cancer Cell	10.1016/j.ccell.2023.10.008
	GSE239721	10x Genomics Chromium Single Cell 5′ Gene Expression platform	20 adult AML diagnostic samples, 112,216 cells	Wang2024	Comprehensive characterization of IFNγ signaling in acute myeloid leukemia reveals prognostic and therapeutic strategies	Nat Commun	10.1038/s41467-024-45916-6
