## Supplemental Table 2 for "Venetoclax Resistance Creates Canonical Pyroptosis Vulnerability in AML"

### Sheet: Sheet1
Supplemental Table 2. Pyroptosis-related gene signatures and gene sets used in this study.
Signature / gene set name	Description	Source	Version	No. of genes	Gene symbols
Canonical_pyroptosis	Genes involved in canonical inflammasome-dependent pyroptosis mediated by caspase-1 activation and gasdermin D cleavage.	Literature (Supplemental ref. 3)	N/A (literature-curated)	12	AIM2, CARD8, CASP1, GSDMD, MEFV, NAIP, NLRC4, NLRP1, NLRP3, NLRP6, P2RX7, PYCARD
Non-canonical_pyroptosis	Genes involved in non-canonical pyroptosis mediated by caspase-4/5-dependent sensing of intracellular lipopolysaccharide and subsequent gasdermin D activation.	Literature (Supplemental ref. 3)	N/A (literature-curated)	3	CASP4, CASP5, GSDMD
Other_pyroptosis	Genes associated with other pyroptosis pathways or crosstalk between pyroptosis and other forms of programmed cell death, including caspase-3/8-mediated gasdermin activation.	Literature (Supplemental ref. 3)	N/A (literature-curated)	6	CASP3, CASP7, CASP8, CASP9, GSDMC, GSDME
GOBP_PYROPTOSIS	Genes annotated in Gene Ontology biological process related to pyroptosis.	MSigDB	v2024.1.Hs	37	AIM2, APIP, CASP1, CASP3, CASP4, CASP6, CASP8, DHX9, DPP9, ELANE, GBP1, GBP2, GBP3, GBP5, GSDMA, GSDMB, GSDMC, GSDMD, GSDME, GZMA, GZMB, IFI27, MAP3K20, MEFV, MIR223, NAIP, NINJ1, NLRC4, NLRP1, NLRP3, NLRP6, NLRP9, PYCARD, TREM2, TRIM21, ZBP1, ZEB2
Notes:	Gene sets annotated as “Literature (Supplemental ref. 3)” were manually curated from published reviews on pyroptosis mechanisms and regulation. Canonical and non-canonical pyroptosis signatures were defined based on inflammasome-dependent caspase-1 activation and caspase-4/5-mediated intracellular lipopolysaccharide sensing, respectively. Genes involved in alternative pyroptosis signatures or cro…
